# The PP1 phosphatase exhibits pleiotropic roles controlling both the tachyzoite cell cycle and amylopectin-steady state levels in *Toxoplasma gondii*

**DOI:** 10.1101/2023.08.10.552784

**Authors:** Asma Sarah Khelifa, Tom Boissavy, Thomas Mouveaux, Tatiana Araujo Silva, Cerina Chhuon, Marcia Attias, Ida Chiara Guerrera, Wanderley De Souza, David Dauvillee, Emmanuel Roger, Mathieu Gissot

## Abstract

Virulence of apicomplexan parasites is based on their ability to divide rapidly to produce significant biomass. The regulation of their cell-cycle is therefore key to their pathogenesis. Phosphorylation is a crucial post-transcriptional modification that regulates many aspects of the eucaryotic cell cycle. The phosphatase PP1 is known to play a major role in the phosphorylation balance in eukaryotes. We explored the role of TgPP1 during the cell cycle of the tachyzoite form of the apicomplexan parasite *Toxoplasma gondii*. Using a conditional mutant strain, we show that TgPP1 regulates many aspects of the cell cycle including the proper assembly of the daughter cells inner membrane complex (IMC), the segregation of organelles and nuclear division. Unexpectedly, depletion of TgPP1 also results in the accumulation of amylopectin, a storage polysaccharide that is normally found in the latent bradyzoite form of the parasite. Using transcriptomics and phosphoproteomics, we show that TgPP1 mainly acts through post-transcriptional mechanisms by dephosphorylating target proteins including IMC proteins. TgPP1 also dephosphorylate a protein bearing a starch binding domain. Mutagenesis analysis reveals that the targeted phospho-sites are linked to the ability of the parasite to regulate amylopectin steady-state levels. Therefore, we show that TgPP1 has pleiotropic roles during the tachyzoite cell cycle regulation, but also regulates amylopectin accumulation.
