## Supplemental table 2 for "The PP1 phosphatase exhibits pleiotropic roles controlling both the tachyzoite cell cycle and amylopectin-steady state levels in *Toxoplasma gondii*"

### Sheet: Feuil1
aa	N: Position	N: Student's T-test Difference Aux_NoAux	T:Fastaheaders	Product Description	Input ID	T,gondii GT1 CRISPR Phenotype - Mean Phenotype	Top Predicted Location (TAGM-MCMC)
S	20	-4.64533	TGGT1_203390	CRAL-TRIO domain-containing protein [Source:UniProtKB/TrEMBL;Acc:S7UVU5]	TGME49_203390	-0.37	nucleus - chromatin
S	162	-6.01036	TGGT1_206590	Calcium-dependent protein kinase CDPK2A [Source:UniProtKB/TrEMBL;Acc:S7W2U0]	TGME49_206590	-2.05	PM - peripheral 2
S	117	-5.08076	TGGT1_206590	Calcium-dependent protein kinase CDPK2A [Source:UniProtKB/TrEMBL;Acc:S7W2U0]	TGME49_206590	-2.05	PM - peripheral 2
S	344	-5.6053	TGGT1_209450	TLDc domain-containing protein [Source:UniProtKB/TrEMBL;Acc:S7UJE0]	TGME49_209450	-1.31	PM - peripheral 2
S	998	-4.88709	TGGT1_213040	TgCENP-C	TGME49_213040	-4.77	nucleus - chromatin
S	139	-3.70632	TGGT1_213950	hypothetical protein	TGME49_213950	-3.91	N/A
T	884	-4.51272	TGGT1_216730	MCM domain-containing protein [Source:UniProtKB/TrEMBL;Acc:S7VUI4]	TGME49_216730	-5.46	cytosol
T	3	-4.63908	TGGT1_217510	hypothetical protein	TGME49_217510	2.07	IMC
S	2	-4.6033	TGGT1_217510	hypothetical protein	TGME49_217510	2.07	IMC
S	174	-3.24467	TGGT1_221990	hypothetical protein	TGME49_221990	0.73	N/A
T	96	-3.89088	TGGT1_224130	RRM domain-containing protein [Source:UniProtKB/TrEMBL;Acc:A0A125YI44]	TGME49_224130	1.47	N/A
S	2934	-3.45165	TGGT1_225960	Protein kinase domain-containing protein [Source:UniProtKB/TrEMBL;Acc:S7UWJ7]	TGME49_225960	-2.03	N/A
S	165	-4.00461	TGGT1_226250	DEAD (Asp-Glu-Ala-Asp) box polypeptide DDX3X [Source:UniProtKB/TrEMBL;Acc:A0A125YSI6]	TGME49_226250	-4.25	nucleus - non-chromatin
S	1993	-3.45187	TGGT1_226800	GSH_synthase domain-containing protein [Source:UniProtKB/TrEMBL;Acc:S7UWP8]	TGME49_226800	-2.15	outlier
S	8035	-4.00116	TGGT1_232080	Chorein_N domain-containing protein [Source:UniProtKB/TrEMBL;Acc:S7WJ08]	TGME49_232080	-3.67	ER
T	8038	-3.88055	TGGT1_232080	Chorein_N domain-containing protein [Source:UniProtKB/TrEMBL;Acc:S7WJ08]	TGME49_232080	-3.67	ER
S	98	-5.02973	TGGT1_235340	hypothetical protein	TGME49_235340	0.29	IMC
S	471	-4.09134	TGGT1_237280	Rab-GAP TBC domain-containing protein [Source:UniProtKB/TrEMBL;Acc:S7UQ40]	TGME49_237280	-0.16	PM - peripheral 2
S	146	-3.04278	TGGT1_246740	hypothetical protein	TGME49_246740	-3.36	19S proteasome
S	453	-4.51895	TGGT1_248420	hypothetical protein	TGME49_248420	1.33	PM - integral
S	455	-4.06899	TGGT1_250790	hypothetical protein	TGME49_250790	-1.09	nucleolus
T	350	-3.77596	TGGT1_251890	hypothetical protein	TGME49_251890	-4.34	mitochondrion - soluble
S	194	-3.63245	TGGT1_253700	MFS domain-containing protein [Source:UniProtKB/TrEMBL;Acc:S7UMU8]	TGME49_253700	-1.76	Golgi
S	195	-3.20956	TGGT1_253700	MFS domain-containing protein [Source:UniProtKB/TrEMBL;Acc:S7UMU8]	TGME49_253700	-1.76	Golgi
S	68	-5.13266	TGGT1_254870	hypothetical protein	TGME49_254870	0.64	nucleus - chromatin
S	852	-4.94355	TGGT1_254940	MI domain-containing protein [Source:UniProtKB/TrEMBL;Acc:S7W271]	TGME49_254940	-2.13	nucleus - chromatin
S	835	-4.71278	TGGT1_254940	MI domain-containing protein [Source:UniProtKB/TrEMBL;Acc:S7W271]	TGME49_254940	-2.13	nucleus - chromatin
T	353	-3.11549	TGGT1_256980	PlsC domain-containing protein [Source:UniProtKB/TrEMBL;Acc:S7UZ60]	TGME49_256980	-2.36	ER
S	443	-4.27378	TGGT1_257510	CDP-alcohol phosphatidyltransferase superfamily protein [Source:UniProtKB/TrEMBL;Acc:S7UZF3]	TGME49_257510	-0.29	ER
S	373	-4.62306	TGGT1_257560	WD_REPEATS_REGION domain-containing protein [Source:UniProtKB/TrEMBL;Acc:S7UZF8]	TGME49_257560	-5.3	nucleus - non-chromatin
S	793	-4.71037	TGGT1_264870	Sodium:neurotransmitter symporter family protein [Source:UniProtKB/TrEMBL;Acc:S7VV37]	TGME49_264870	0.81	Golgi
S	213	-4.63353	TGGT1_264900	hypothetical protein	TGME49_264900	-0.24	nucleolus
S	435	-3.5979	TGGT1_265180	hypothetical protein	TGME49_265180	-1.61	mitochondrion - soluble
S	210	-4.52639	TGGT1_265330	cell-cycle-associated protein kinase GSK	TGME49_265330	-4.12	nucleus - chromatin
S	791	-4.36542	TGGT1_269460	Serine/threonine-protein phosphatase [Source:UniProtKB/TrEMBL;Acc:S7WL31]	TGME49_269460	-0.81	PM - peripheral 2
S	496	-3.01053	TGGT1_269460	Serine/threonine-protein phosphatase [Source:UniProtKB/TrEMBL;Acc:S7WL31]	TGME49_269460	-0.81	PM - peripheral 2
S	574	-4.38924	TGGT1_269990	C2 domain-containing protein [Source:UniProtKB/TrEMBL;Acc:S7V3Y2]	TGME49_269990	-0.47	PM - peripheral 2
S	513	-3.65936	TGGT1_271740	hypothetical protein	TGME49_271740	0.36	nucleus - chromatin
S	89	-2.73158	TGGT1_273970	Magnesium transporter [Source:UniProtKB/TrEMBL;Acc:A0A125YGS2]	TGME49_273970	-0.81	N/A
S	102	-3.75159	TGGT1_274080	PIH1 domain-containing protein [Source:UniProtKB/TrEMBL;Acc:S7WCK7]	TGME49_274080	1.89	N/A
S	1895	-4.63426	TGGT1_274130	Rab-GAP TBC domain-containing protein [Source:UniProtKB/TrEMBL;Acc:S7WCL1]	TGME49_274130	-1.84	nucleolus
S	4	-2.95888	TGGT1_279450	Adenylosuccinate synthetase [Source:UniProtKB/TrEMBL;Acc:S7UHS9]	TGME49_279450	2.15	cytosol
S	255	-4.26283	TGGT1_280610	SRP54 domain-containing protein [Source:UniProtKB/TrEMBL;Acc:S7UTQ2]	TGME49_280610	-6.1	ER
T	7332	-5.20706	TGGT1_292020	GCC2 and GCC3 domain-containing protein [Source:UniProtKB/TrEMBL;Acc:S7UNY5]	TGME49_292020	-3.64	micronemes
S	1225	-4.17255	TGGT1_292020	GCC2 and GCC3 domain-containing protein [Source:UniProtKB/TrEMBL;Acc:S7UNY5]	TGME49_292020	-3.64	micronemes
S	546	-3.8231	TGGT1_294710	RNA recognition motif-containing protein [Source:UniProtKB/TrEMBL;Acc:A0A125YVJ2]	TGME49_294710	-4.81	19S proteasome
S	43	-5.05546	TGGT1_294898	Tetratricopeptide repeat-containing protein [Source:UniProtKB/TrEMBL;Acc:S7VXI5]	TGME49_294898	-0.32	cytosol
S	467	-4.96006	TGGT1_295658	E3 ubiquitin-protein ligase [Source:UniProtKB/TrEMBL;Acc:S7UJ58]	TGME49_295658	-1.25	N/A
S	2257	-3.28097	TGGT1_295658	E3 ubiquitin-protein ligase [Source:UniProtKB/TrEMBL;Acc:S7UJ58]	TGME49_295658	-1.25	N/A
S	2683	-5.17254	TGGT1_295850	AAP2	TGME49_295850	-1.58	apical 2
T	1174	-3.36734	TGGT1_305180	Na_H_Exchanger domain-containing protein [Source:UniProtKB/TrEMBL;Acc:S7UI51]	TGME49_305180	-2.81	Golgi
T	101	-4.36629	TGGT1_306190	hypothetical protein	TGME49_306190	0.67	IMC
T	74	-3.82734	TGGT1_310570	RRM domain-containing protein [Source:UniProtKB/TrEMBL;Acc:S7UT45]	TGME49_310570	-0.89	19S proteasome
T	491	-5.90201	TGGT1_312100	Plasma membrane-type Ca(2+)-ATPase A1 PMCAA1 [Source:UniProtKB/TrEMBL;Acc:S7UTU7]	TGME49_312100	-0.42	IMC
S	605	-2.85235	TGGT1_313340	hypothetical protein	TGME49_313340	-0.18	N/A
S	697	-3.20272	TGGT1_316530	Putative myosin heavy chain [Source:UniProtKB/TrEMBL;Acc:S7UL82]	TGME49_316530	-3.81	nucleus - non-chromatin
S	560	-5.18241	TGGT1_318710	ATP-binding cassette sub-family F member 1 [Source:UniProtKB/TrEMBL;Acc:A0A125YVQ3]	TGME49_318710	-2.91	nucleus - chromatin
S	82	-2.99326	TGGT1_319740	Transporter, major facilitator family protein [Source:UniProtKB/TrEMBL;Acc:S7VSY2]	TGME49_319740	-1.01	N/A
S	805	-3.31355	TGGT1_320000	Protein kinase domain-containing protein [Source:UniProtKB/TrEMBL;Acc:S7UK89]	TGME49_320000	-2.01	nucleus - chromatin
S	241	-3.61663	TGGT1_321290	SFM domain-containing protein [Source:UniProtKB/TrEMBL;Acc:S7UIA9]	TGME49_321290	-4.5	nucleus - chromatin
T	615	-8.67752	TGGT1_286580	Hydrolase_4 domain-containing protein [Source:UniProtKB/TrEMBL;Acc:S7UP07]	TGME49_286580	1.38
S	446	-5.66691	TGGT1_309960A	hypothetical protein	TGME49_309960A	-3.84
S	448	-5.58388	TGGT1_309960A	hypothetical protein	TGME49_309960A	-3.84
S	107	-3.31744	TGGT1_221200A	CW-type Zinc Finger protein [Source:UniProtKB/TrEMBL;Acc:S7ULE9]	TGME49_221200A	-1.34
S	1152	2.9967	TGGT1_202540	PDE1	TGME49_202540	-2.43	Golgi
T	1158	3.22453	TGGT1_202540	PDE1	TGME49_202540	-2.43	Golgi
S	1067	4.96845	TGGT1_205220	Pre-mRNA-processing factor 6	TGME49_205220	-5.34	nucleus - non-chromatin
T	24	3.57187	TGGT1_218600	RRM domain-containing protein [Source:UniProtKB/TrEMBL;Acc:S7WHH5]	TGME49_218600	-3.49	nucleus - non-chromatin
S	809	3.53872	TGGT1_218720	Calcium-dependent protein kinase CDPK6 [Source:UniProtKB/TrEMBL;Acc:S7V1C9]	TGME49_218720	-0.01	PM - peripheral 2
S	44	2.69029	TGGT1_222000	Brix domain-containing protein [Source:UniProtKB/TrEMBL;Acc:S7UL49]	TGME49_222000	-3.45	nucleus - non-chromatin
S	900	2.69374	TGGT1_226800	GSH_synthase domain-containing protein [Source:UniProtKB/TrEMBL;Acc:S7UWP8]	TGME49_226800	-2.15	outlier
T	897	2.69735	TGGT1_226800	GSH_synthase domain-containing protein [Source:UniProtKB/TrEMBL;Acc:S7UWP8]	TGME49_226800	-2.15	outlier
S	221	3.82405	TGGT1_228770	hypothetical protein	TGME49_228770	0.24	mitochondrion - membranes
T	62	7.1984	TGGT1_231640	Alveolin domain containing intermediate filament IMC1 [Source:UniProtKB/TrEMBL;Acc:A0A125YFV6]	TGME49_231640	-4	IMC
S	3560	5.35152	TGGT1_234900	PHD-finger domain-containing protein [Source:UniProtKB/TrEMBL;Acc:S7UVJ2]	TGME49_234900	-4.45	nucleus - chromatin
T	2308	5.61379	TGGT1_236970	SWI2/SNF2-containing PHD finger protein [Source:UniProtKB/TrEMBL;Acc:S7VZH4]	TGME49_236970	-1.93	nucleus - chromatin
S	858	3.64386	TGGT1_237220	DNA replication licensing factor MCM7 [Source:UniProtKB/TrEMBL;Acc:S7UQY5]	TGME49_237220	-4.39	nucleus - chromatin
S	855	3.69755	TGGT1_237220	DNA replication licensing factor MCM7 [Source:UniProtKB/TrEMBL;Acc:S7UQY5]	TGME49_237220	-4.39	nucleus - chromatin
S	303	4.64816	TGGT1_247450	hypothetical protein	TGME49_247450	-3.03	nucleus - non-chromatin
S	398	5.27473	TGGT1_247450	hypothetical protein	TGME49_247450	-3.03	nucleus - non-chromatin
S	58	3.3721	TGGT1_250820	AC2	TGME49_250820	0.5	apical 1
S	60	4.75459	TGGT1_251600	Ribosome production factor 1	TGME49_251600	-5.33	N/A
T	2725	3.45838	TGGT1_254940	MI domain-containing protein [Source:UniProtKB/TrEMBL;Acc:S7W271]	TGME49_254940	-2.13	nucleus - chromatin
S	884	4.54959	TGGT1_257300	CIP2	TGME49_257300	-2.49	apical 1
S	303	5.02379	TGGT1_259650	hypothetical protein	TGME49_259650	-1.59	nucleus - non-chromatin
T	456	4.95675	TGGT1_261050	EXOSOME COMPLEX EXONUCLEASE RRP44	TGME49_261050	-5.31	nucleolus
T	460	5.26905	TGGT1_261050	EXOSOME COMPLEX EXONUCLEASE RRP44	TGME49_261050	-5.31	nucleolus
S	1622	3.02993	TGGT1_264940	Kelch repeat-containing protein [Source:UniProtKB/TrEMBL;Acc:S7VV31]	TGME49_264940	-1.09	N/A
S	1146	3.98837	TGGT1_269990	C2 domain-containing protein [Source:UniProtKB/TrEMBL;Acc:S7V3Y2]	TGME49_269990	-0.47	PM - peripheral 2
S	244	4.30485	TGGT1_276100	hypothetical protein	TGME49_276100	-0.97	nucleolus
S	271	3.48961	TGGT1_285850	Peptidylprolyl isomerase [Source:UniProtKB/TrEMBL;Acc:S7W319]	TGME49_285850	-0.01	nucleus - non-chromatin
S	241	4.49159	TGGT1_285850	Peptidylprolyl isomerase [Source:UniProtKB/TrEMBL;Acc:S7W319]	TGME49_285850	-0.01	nucleus - non-chromatin
T	238	4.57667	TGGT1_285850	Peptidylprolyl isomerase [Source:UniProtKB/TrEMBL;Acc:S7W319]	TGME49_285850	-0.01	nucleus - non-chromatin
S	96	4.98267	TGGT1_289330	Ubiquitin carboxyl-terminal hydrolase 7	TGME49_289330	-4.51	nucleus - chromatin
S	1073	3.70903	TGGT1_297720	CBM20 domain-containing protein [Source:UniProtKB/TrEMBL;Acc:S7VZF6]	TGME49_297720	-2.89	cytosol
S	1054	3.94139	TGGT1_297720	CBM20 domain-containing protein [Source:UniProtKB/TrEMBL;Acc:S7VZF6]	TGME49_297720	-2.89	cytosol
S	3351	3.12236	TGGT1_301270	Protein kinase domain-containing protein [TKL1 - non essential]	TGME49_301270	-5.18	nucleus - chromatin
S	5042	2.82568	TGGT1_304720	SWIM-type domain-containing protein [Source:UniProtKB/TrEMBL;Acc:S7W2W1]	TGME49_304720	-4.99	dense granules
S	468	5.58861	TGGT1_304760	RNA recognition motif-containing protein [Source:UniProtKB/TrEMBL;Acc:S7W2V6]	TGME49_304760	-0.76	nucleus - non-chromatin
T	596	2.6877	TGGT1_305750	Nucleolar GTP-binding protein 2 [Source:UniProtKB/TrEMBL;Acc:S7UI53]	TGME49_305750	-3.52	N/A
S	44	3.74947	TGGT1_309570	DEAD/DEAH box helicase domain-containing protein [Source:UniProtKB/TrEMBL;Acc:S7USV3]	TGME49_309570	-1.94	nucleus - non-chromatin
T	385	2.68558	TGGT1_316900	Sas10 domain-containing protein [Source:UniProtKB/TrEMBL;Acc:S7UL53]	TGME49_316900	-4.15	nucleus - non-chromatin
S	664	3.35991	TGGT1_316900	Sas10 domain-containing protein [Source:UniProtKB/TrEMBL;Acc:S7UL53]	TGME49_316900	-4.15	nucleus - non-chromatin
S	106	3.52116	TGGT1_318690	RNA recognition motif-containing protein [Source:UniProtKB/TrEMBL;Acc:S7UKD5]	TGME49_318690	-3.22	nucleus - non-chromatin

### Sheet: Feuil2
Amino-Acid	aa position	FC	Accession number	Annotation
T	62	7.1984	TGGT1_231640	IMC1
S	1073	3.70903	TGGT1_297720	CBM20 domain-containing protein - Trehalose synthase
S	1054	3.94139
