## Supplemental table 3 for "The PP1 phosphatase exhibits pleiotropic roles controlling both the tachyzoite cell cycle and amylopectin-steady state levels in *Toxoplasma gondii*"

### Sheet: Feuil1
C: Amino acid	N: Position	N: Student's T-test Difference Aux_NoAux	T: Fasta headers	Product Description	Phenotype	Predicted Location (TAGM-MAP)
S	108	10.035	TGGT1_301130	hypothetical protein	-1.44	PM - integral
S	33	8.73216	TGGT1_220900	hypothetical protein	-3.42	IMC
S	720	7.61813	TGGT1_289880	hypothetical protein	1.8	PM - integral
S	1989	7.44504	TGGT1_239475	hypothetical protein	-1.23	N/A
S	398	7.11649	TGGT1_231630	IMC4	-4.52	IMC
T	1527	7.0141	TGGT1_249260	putative cell-cycle-associated protein kinase CDK	-1.01	nucleus - chromatin
S	329	6.81565	TGGT1_230940	hypothetical protein	-4.92	nucleus - chromatin
S	1054	6.67003	TGGT1_297720	trehalose-phosphatase	-2.89	cytosol
S	533	6.47824	TGGT1_312100	PMCAA1	-0.42	IMC
T	774	6.44738	TGGT1_309050	hypothetical protein	-4.08	N/A
S	19	6.36154	TGGT1_218820	alba 2	0.68	nucleus - non-chromatin
S	595	6.32774	TGGT1_231070	protein kinase - IMC	0.22	IMC
S	5174	6.27935	TGGT1_224260	PHD-finger domain-containing protein	-5.13	nucleus - chromatin
T	369	6.15936	TGGT1_309590	rhoptry protein ROP1	1.59	rhoptries 1
S	248	6.13248	TGGT1_262935	hypothetical protein	1.55	nucleus - non-chromatin
T	527	6.11838	TGGT1_231070	protein kinase - IMC	0.22	IMC
S	94	6.02111	TGGT1_264610	RNA recognition motif-containing protein	-3.94	nucleus - non-chromatin
S	660	5.70877	TGGT1_286580	IMC17	1.38	IMC
S	247	5.60239	TGGT1_262935	hypothetical protein	1.55	nucleus - non-chromatin
S	215	5.55115	TGGT1_316570A	hypothetical protein	-3.94
T	669	5.54993	TGGT1_286580	IMC17	1.38	IMC
S	204	5.51154	TGGT1_290960	pyruvate phosphate dikinase, pep/pyruvate binding domain-containing protein	-0.91	nucleus - non-chromatin
T	815	5.50418	TGGT1_304650	histidine acid phosphatase superfamily protein	-1.18	nucleus - chromatin
S	666	5.45417	TGGT1_286580	IMC17	1.38	IMC
S	147	5.42022	TGGT1_297730	putative transcription elongation factor 1	-0.49	cytosol
S	764	5.38772	TGGT1_201780	microneme protein MIC2	-1.17	micronemes
S	840	5.38571	TGGT1_292200	RNA recognition motif-containing protein	-3.38	nucleus - non-chromatin
S	472	5.33801	TGGT1_284780	hypothetical protein	0.73	PM - integral
S	34	5.25326	TGGT1_315280	hypothetical protein	-1.16	nucleus - chromatin
T	745	5.11211	TGGT1_246340	DnaJ domain-containing protein	-1.72	nucleus - chromatin
T	13	5.08358	TGGT1_269140	transport protein particle component, Bet3 domain-containing protein	-5.37	nucleus - chromatin
S	767	5.0823	TGGT1_210830	Serine/threonine-protein kinase RIO1 family protein	-4.64	cytosol
S	135	5.06113	TGGT1_297730	putative transcription elongation factor 1	-0.49	cytosol
S	750	5.05837	TGGT1_246340	DnaJ domain-containing protein	-1.72	nucleus - chromatin
T	429	5.03786	TGGT1_270240	MAG1 protein	1.25	dense granules
S	517	5.0324	TGGT1_246170	ARID/BRIGHT DNA binding domain-containing protein	-4.85	nucleus - chromatin
S	667	5.01376	TGGT1_254630	CMGC kinase	-2.97	N/A
S	15	4.99222	TGGT1_286590	microtubule associated protein SPM2	1.34	tubulin cytoskeleton
T	827	4.96431	TGGT1_294640	ribonucleoside-diphosphate reductase large chain	-4.79	N/A
S	498	4.9533	TGGT1_222400	ISC7	-0.13	IMC
S	212	4.91426	TGGT1_295360	IMC18	1.13	IMC
S	139	4.90875	TGGT1_297730	putative transcription elongation factor 1	-0.49	cytosol
S	704	4.9058	TGGT1_214530	DnaJ domain-containing protein	-2.08	mitochondrion - membranes
S	571	4.8691	TGGT1_271740	hypothetical protein	0.36	nucleus - chromatin
S	1806	4.85984	TGGT1_216070	hypothetical protein	-3.53	nucleus - chromatin
S	408	4.82906	TGGT1_265440	hypothetical protein	-1.9	nucleus - chromatin
S	5034	4.79752	TGGT1_212880	TgCEP250	-3.53	nucleus - chromatin
S	1491	4.78899	TGGT1_309910	hypothetical protein	-0.5	ER
T	209	4.76741	TGGT1_295360	IMC18	1.13	IMC
S	415	4.76119	TGGT1_304460	zinc finger, C3HC4 type (RING finger) domain-containing protein	-4.44	ER
S	1360	4.73611	TGGT1_215700	phosphatidylinositol 3- and 4-kinase	-3.88	nucleus - chromatin
S	1056	4.66093	TGGT1_250790	hypothetical protein	-1.09	nucleus - chromatin
T	253	4.64052	TGGT1_225330	hypothetical protein	0.39	rhoptries 1
T	582	4.62882	TGGT1_223840	hypothetical protein	-2.67	cytosol
S	287	4.59615	TGGT1_216740A	riboflavin kinase	-3.97
S	817	4.57744	TGGT1_304650	histidine acid phosphatase superfamily protein	-1.18	nucleus - chromatin
S	70	4.56867	TGGT1_246940	TgGAP80	0.75	IMC
S	285	4.56708	TGGT1_216740A	riboflavin kinase	-3.97
S	569	4.54527	TGGT1_223840	hypothetical protein	-2.67	cytosol
S	2203	4.54298	TGGT1_278440	putative SWI2/SNF2 Brahma (STH1/NPS1)	-5.11	nucleus - chromatin
S	72	4.49559	TGGT1_223610	hypothetical protein	-2.67	nucleus - chromatin
S	2846	4.47875	TGGT1_202070	hypothetical protein	-2.15	nucleus - chromatin
S	211	4.47536	TGGT1_319530	splicing factor SF2	-0.02	nucleus - non-chromatin
S	2200	4.46871	TGGT1_278440	putative SWI2/SNF2 Brahma (STH1/NPS1)	-5.11	nucleus - chromatin
S	405	4.42659	TGGT1_265440	hypothetical protein	-1.9	nucleus - chromatin
S	285	4.41557	TGGT1_216740A	riboflavin kinase	-3.97
S	68	4.37048	TGGT1_223610	hypothetical protein	-2.67	nucleus - chromatin
S	7265	4.36817	TGGT1_253750	PLU-1 family protein	-4.31	nucleus - chromatin
S	712	4.36093	TGGT1_316530	putative myosin heavy chain	-3.81	nucleus - non-chromatin
S	5959	4.34781	TGGT1_232080	hypothetical protein	-3.67	ER
S	397	4.34472	TGGT1_246330	CRAL/TRIO domain-containing protein	-0.23	cytosol
S	2062	4.30903	TGGT1_208070	inositol polyphosphate kinase	-4.77	dense granules
S	81	4.27906	TGGT1_232050	DnaJ domain-containing protein	-4.16	ER
T	197	4.27069	TGGT1_293540	hypothetical protein	-0.02	apical 2
S	889	4.26782	TGGT1_294350	DEAD/DEAH box helicase domain-containing protein	-4.32	nucleus - non-chromatin
S	492	4.26635	TGGT1_265870A	pantoate-beta-alanine ligase	1.6	mitochondrion - soluble
T	212	4.26471	TGGT1_240060	hypothetical protein	1.44	dense granules
S	412	4.24993	TGGT1_222360	hypothetical protein	-0.96	ER
S	191	4.24459	TGGT1_220240	hypothetical protein	0.9	dense granules
S	233	4.24209	TGGT1_319550	putative membrane protein C17G8.08c	-0.1	ER
S	69	4.23988	TGGT1_232050	DnaJ domain-containing protein	-4.16	ER
S	1213	4.21083	TGGT1_227800	EF hand domain-containing protein	-3.19	nucleus - chromatin
S	268	4.18833	TGGT1_290700	hypothetical protein	1.31	dense granules
S	842	4.17984	TGGT1_310900	AP2 domain transcription factor AP2XI-2	-5.07	nucleus - chromatin
S	370	4.16964	TGGT1_254870	hypothetical protein	0.64	cytosol
S	411	4.15712	TGGT1_225500	hypothetical protein	1.88	Golgi
S	369	4.14825	TGGT1_254870	hypothetical protein	0.64	cytosol
S	313	4.07774	TGGT1_265470	hypothetical protein	-2.53	mitochondrion - soluble
S	736	4.05944	TGGT1_262390	TLD protein	-2.15	nucleus - chromatin
T	127	4.05312	TGGT1_271930	IMC20	2.09	IMC
S	1759	4.03535	TGGT1_304650	histidine acid phosphatase superfamily protein	-1.18	nucleus - chromatin
S	282	3.99933	TGGT1_250820	AC2	0.5	apical 1
S	176	3.99899	TGGT1_206590	calcium-dependent protein kinase CDPK2A	-2.05	nucleus - chromatin
S	7266	3.98772	TGGT1_253750	PLU-1 family protein	-4.31	nucleus - chromatin
S	409	3.98505	TGGT1_222360	hypothetical protein	-0.96	ER
S	345	3.97405	TGGT1_254690	phospholipase/carboxylesterase	0.16	ER
S	279	3.94922	TGGT1_250820	AC2	0.5	apical 1
S	811	3.93064	TGGT1_312590	hypothetical protein	-3.76	N/A
S	115	3.90315	TGGT1_307810	hypothetical protein	-1.35	nucleus - chromatin
S	1371	3.88689	TGGT1_261490	U1 small nuclear ribonucleoprotein	-6.89	nucleus - chromatin
S	496	3.86887	TGGT1_229360	transaldolase	0.33	nucleus - non-chromatin
S	174	3.86363	TGGT1_206590	calcium-dependent protein kinase CDPK2A	-2.05	nucleus - chromatin
S	743	3.84254	TGGT1_278030	hypothetical protein	0.45	ER
S	19	3.83907	TGGT1_267530	hypothetical protein	-4.86	ER
S	467	3.83303	TGGT1_247730	AP2 domain transcription factor AP2XII-5	-2.05	nucleus - chromatin
S	1397	3.81741	TGGT1_305470	hypothetical protein	-2.84	nucleus - chromatin
T	37	3.8112	TGGT1_231630	IMC4	-4.52	IMC
S	112	3.7775	TGGT1_243240	WD domain, G-beta repeat-containing protein	-3.1	N/A
S	492	3.77135	TGGT1_229360	transaldolase	0.33	nucleus - non-chromatin
S	326	3.7437	TGGT1_239790	BRCA1 C Terminus (BRCT) domain-containing protein	-4.56	nucleus - non-chromatin
S	73	3.73198	TGGT1_232050	DnaJ domain-containing protein	-4.16	ER
S	18	3.72638	TGGT1_260010	acetyltransferase, GNAT family protein	-2.26	cytosol
S	43	3.68631	TGGT1_240980	hypothetical protein	-0.98	cytosol
S	445	3.66976	TGGT1_262935	hypothetical protein	1.55	nucleus - non-chromatin
S	1168	3.62342	TGGT1_250800	AP2 domain transcription factor AP2XII-8	-4.32	nucleus - chromatin
S	354	3.6184	TGGT1_219100	cyclin-dependent kinase regulatory subunit protein	-3.47	N/A
S	2601	3.59331	TGGT1_234230	hypothetical protein	-3.19	nucleus - chromatin
S	132	3.59011	TGGT1_265260	hypothetical protein	0.18	cytosol
S	2	3.52577	TGGT1_223110	glycolipid transfer protein GLTP	-1.03	nucleus - chromatin
S	345	3.51028	TGGT1_265270	hypothetical protein	0.4	PM - peripheral 2
S	2	3.5037	TGGT1_245650	hypothetical protein	-3.65	N/A
S	389	3.50005	TGGT1_227000	Apical polar ring protein	-3.17	apical 1
S	2081	3.48972	TGGT1_294860	hypothetical protein	-4.1	N/A
S	386	3.47621	TGGT1_227000	Apical polar ring protein	-3.17	apical 1
S	5556	3.47167	TGGT1_236930	hypothetical protein - actin binding ?	-5.59	dense granules
S	715	3.4601	TGGT1_316530	putative myosin heavy chain	-3.81	nucleus - non-chromatin
S	346	3.44663	TGGT1_254690	phospholipase/carboxylesterase	0.16	ER
S	110	3.41891	TGGT1_243240	WD domain, G-beta repeat-containing protein	-3.1	N/A
S	349	3.36533	TGGT1_254690	phospholipase/carboxylesterase	0.16	ER
T	3	3.3568	TGGT1_223110	glycolipid transfer protein GLTP	-1.03	nucleus - chromatin
S	874	3.33258	TGGT1_224270	hypothetical protein	-3.75	nucleus - chromatin
T	615	3.32301	TGGT1_229000	kelch repeat-containing protein	0.84	cytosol
S	1492	3.28973	TGGT1_221400	hypothetical protein	-4.45	N/A
S	182	3.28877	TGGT1_313680	hypothetical protein	1.11	PM - integral
S	32	3.28531	TGGT1_231630	IMC4	-4.52	IMC
S	219	3.26445	TGGT1_285290	hypothetical protein	0.3	rhoptries 2
T	1281	3.26008	TGGT1_293220	DHHC zinc finger domain-containing protein	-2.06	Golgi
S	83	3.25039	TGGT1_201790	FHA domain-containing protein	-3.7	nucleus - non-chromatin
S	613	3.22099	TGGT1_308070	hypothetical protein	-2.65	N/A
S	667	3.16792	TGGT1_233010	putative cell-cycle-assocaited protein kinase ERK7	-1.53	dense granules
S	5	3.04777	TGGT1_203710	AP2 domain transcription factor AP2VIIa-4	-0.56	cytosol
S	288	2.97438	TGGT1_216740A	riboflavin kinase	-3.97
T	313	2.96073	TGGT1_224240	protein phosphatase 2C domain-containing protein	-3.89	nucleus - chromatin
S	347	2.96025	TGGT1_254690	phospholipase/carboxylesterase	0.16	ER
T	4	2.90325	TGGT1_203710	AP2 domain transcription factor AP2VIIa-4	-0.56	cytosol
S	877	2.8785	TGGT1_224270	hypothetical protein	-3.75	nucleus - chromatin
S	151	2.73408	TGGT1_285650	hypothetical protein	-1.78	N/A
S	96	2.67007	TGGT1_230890	PHD-finger domain-containing protein	-5.53	nucleus - chromatin
S	412	2.62095	TGGT1_273070	putative GTPase activating protein for adp ribosylation factor	-3.81	nucleus - chromatin
T	833	2.53856	TGGT1_237280	TLD protein	-0.16	nucleus - chromatin
S	327	2.44022	TGGT1_288190	hypothetical protein	-3.12	N/A
S	834	2.34657	TGGT1_237280	TLD protein	-0.16	nucleus - chromatin
S	88	-4.1009	TGGT1_359190	leucine rich repeat protein	-4.54
S	1087	-5.13311	TGGT1_321450	Myb family DNA-binding domain-containing protein	-4.21	nucleus - chromatin
S	107	-4.08331	TGGT1_321410	hypothetical protein	-2.2	nucleus - chromatin
T	47	-3.40538	TGGT1_320020	transporter, major facilitator family protein	-4.11	PM - integral
S	656	-4.39346	TGGT1_319320	hypothetical protein	-1.1	N/A
S	146	-4.56216	TGGT1_318160	MSP (Major sperm protein) domain-containing protein	-3.54	ER
S	826	-3.32128	TGGT1_315950	zinc finger, C3HC4 type (RING finger) domain-containing protein	-1.1	N/A
S	824	-4.15145	TGGT1_315950	zinc finger, C3HC4 type (RING finger) domain-containing protein	-1.1	N/A
S	782	-5.35021	TGGT1_315940	putative rhoptry protein	0.39	ER
S	1152	-2.36458	TGGT1_314875	RIC1 protein	-2.81	N/A
T	682	-4.91325	TGGT1_313790	hypothetical protein	0.54	nucleus - chromatin
S	188	-4.63115	TGGT1_313770	hypothetical protein	-1.54	mitochondrion - soluble
S	1492	-3.66475	TGGT1_313590A	hypothetical protein	-2.83	nucleus - non-chromatin
S	107	-3.46433	TGGT1_313180	putative cell-cycle-associated protein kinase PRP4	-3.67	N/A
S	1490	-3.59269	TGGT1_312875	hypothetical protein	0.09	Golgi
S	1700	-4.10714	TGGT1_312700	hypothetical protein	-2.86	N/A
S	342	-2.87884	TGGT1_312350	putative IMPACT	-0.4	N/A
S	122	-5.14456	TGGT1_311890	hypothetical protein	0.62	cytosol
S	228	-4.69999	TGGT1_311480	Apical Cap Protein 1	0.15	IMC
S	231	-4.90895	TGGT1_311480	Apical Cap Protein 1	0.15	IMC
S	119	-5.12886	TGGT1_311410	putative M phase phosphoprotein MPP10	-3.57	nucleolus
S	573	-4.02592	TGGT1_311230	hypothetical protein	0.74	IMC
S	575	-5.40004	TGGT1_311100	zinc finger (CCCH type) motif-containing protein	2.38	nucleus - non-chromatin
S	2	-3.73271	TGGT1_310850	MYND finger domain-containing protein	-2.81	cytosol
S	487	-3.63743	TGGT1_310802	CRAL/TRIO domain-containing protein	-1.26	nucleus - chromatin
S	58	-6.78955	TGGT1_310450	putative myosin heavy chain	-1.24	dense granules
T	596	-6.33968	TGGT1_310220	hypothetical protein	-1.36	N/A
S	638	-3.39653	TGGT1_310010	rhoptry neck protein RON1	-0.34	rhoptries 1
S	723	-4.06558	TGGT1_310010	rhoptry neck protein RON1	-0.34	rhoptries 1
T	673	-7.28168	TGGT1_310000	putative membrane protein	0.68	Golgi
S	2568	-5.01028	TGGT1_309250	hypothetical protein	-4.57	nucleus - chromatin
S	1588	-5.98602	TGGT1_309250	hypothetical protein	-4.57	nucleus - chromatin
S	1585	-6.02073	TGGT1_309250	hypothetical protein	-4.57	nucleus - chromatin
S	3607	-3.27141	TGGT1_307860	hypothetical protein	-1.53	ER
S	1090	-3.94687	TGGT1_306400	hypothetical protein	0.51	nucleus - chromatin
S	297	-4.73855	TGGT1_306190	hypothetical protein	0.67	IMC
S	2790	-3.91679	TGGT1_306020	hypothetical protein	-3.25	Golgi
S	955	-4.03565	TGGT1_306020	hypothetical protein	-3.25	Golgi
T	581	-6.15098	TGGT1_306020	hypothetical protein	-3.25	Golgi
S	42	-5.21064	TGGT1_304700	hypothetical protein	-1.66	nucleus - chromatin
S	324	-3.25401	TGGT1_297870	hypothetical protein	1.52	N/A
S	322	-3.66735	TGGT1_297870	hypothetical protein	1.52	N/A
S	187	-5.64745	TGGT1_295650	hypothetical protein	0.09	ER
S	71	-3.65317	TGGT1_295125	rhoptry protein ROP4	1.68	rhoptries 1
S	40	-4.75335	TGGT1_293000	3'5'-cyclic nucleotide phosphodiesterase domain-containing protein	-2.53	nucleus - chromatin
S	1820	-4.98496	TGGT1_293000	3'5'-cyclic nucleotide phosphodiesterase domain-containing protein	-2.53	nucleus - chromatin
S	587	-4.77266	TGGT1_292950	AC10	-2.58	apical 1
S	48	-3.5575	TGGT1_291880	hypothetical protein	1.77	apical 1
S	244	-3.51167	TGGT1_291180	hypothetical protein	-4.69	nucleus - chromatin
S	1211	-4.98872	TGGT1_291180	hypothetical protein	-4.69	nucleus - chromatin
T	1212	-5.27218	TGGT1_291180	hypothetical protein	-4.69	nucleus - chromatin
T	678	-3.86382	TGGT1_290870	patched family protein	1.83	Golgi
T	676	-4.24418	TGGT1_290870	patched family protein	1.83	Golgi
S	347	-2.92926	TGGT1_290630	AP2 domain transcription factor AP2IX-7	-4.22	nucleus - chromatin
S	5	-4.57646	TGGT1_290200	NAD/NADP octopine/nopaline dehydrogenase, alpha-helical domain-containing protein	-0.87	nucleus - non-chromatin
S	974	-4.1091	TGGT1_290160	putative sortilin	-3.67	Golgi
S	924	-4.09326	TGGT1_289070	E1-E2 ATPase subfamily protein	-3.25	PM - integral
S	119	-3.85011	TGGT1_288740	putative L-asparaginase	0.26	cytosol
T	114	-4.31103	TGGT1_288740	putative L-asparaginase	0.26	cytosol
T	116	-4.74315	TGGT1_288740	putative L-asparaginase	0.26	cytosol
T	872	-4.33155	TGGT1_286580	hypothetical protein	1.38	IMC
S	2009	-4.12244	TGGT1_285650	hypothetical protein	-1.78	N/A
S	143	-3.19133	TGGT1_285250	hypothetical protein	-3.32	nucleus - chromatin
S	84	-3.0515	TGGT1_285150	hypothetical protein	-2.19	dense granules
S	88	-3.3583	TGGT1_285150	hypothetical protein	-2.19	dense granules
S	2331	-2.74158	TGGT1_284050	DEAD/DEAH box helicase domain-containing protein	-1.02	nucleus - non-chromatin
S	68	-4.75395	TGGT1_283510	IMC-associated protein (IAP1)	1.51	IMC
S	9	-3.13549	TGGT1_281380	hypothetical protein	-0.1	N/A
S	155	-5.55727	TGGT1_280410	3'5'-cyclic nucleotide phosphodiesterase domain-containing protein	0.6	PM - integral
S	1538	-3.08508	TGGT1_278870	myosin F	-3.55	nucleus - chromatin
S	585	-3.70941	TGGT1_277850	trypsin domain-containing protein	-0.63	nucleus - non-chromatin
S	612	-5.58433	TGGT1_277740	zinc finger, C3HC4 type (RING finger) domain-containing protein	-2.11	N/A
S	550	-3.36468	TGGT1_277710	hypothetical protein	-0.05	nucleus - chromatin
S	545	-3.74828	TGGT1_277710	hypothetical protein	-0.05	nucleus - chromatin
S	59	-3.89145	TGGT1_275990	hypothetical protein	-3.75	nucleus - non-chromatin
S	515	-5.7097	TGGT1_273760	heat shock protein HSP70	-4.97	cytosol
S	2	-3.1042	TGGT1_273460	eukaryotic translation initiation factor 3 subunit 6 interacting protein	-2.27	nucleus - non-chromatin
S	222	-5.11815	TGGT1_272270	radical SAM domain-containing protein	0.41	N/A
S	209	-2.80886	TGGT1_271430	hypothetical protein	-3.88	cytosol
S	470	-3.84836	TGGT1_271430	hypothetical protein	-3.88	cytosol
S	6217	-3.90422	TGGT1_268370	non-specific serine/threonine protein kinase	-3.56	nucleus - chromatin
S	1555	-4.31853	TGGT1_267650	hypothetical protein	-0.22	nucleus - chromatin
S	447	-6.13048	TGGT1_267100	protein phosphatase 2C domain-containing protein	-1.3	cytosol
T	44	-2.33396	TGGT1_265330	putative cell-cycle-associated protein kinase GSK	-4.12	nucleus - chromatin
S	15	-3.54717	TGGT1_264900	hypothetical protein	-0.24	nucleus - non-chromatin
S	128	-3.80476	TGGT1_264420	putative lipoprotein	-3.89	nucleus - chromatin
S	5401	-3.90259	TGGT1_264140	hypothetical protein	-0.4	nucleus - chromatin
S	265	-2.36222	TGGT1_263870	glutamate-tRNA ligase	-4.2	cytosol
S	310	-4.26625	TGGT1_262990	hypothetical protein	-0.53	apicoplast
S	254	-3.87062	TGGT1_262390	TLD protein	-2.15	nucleus - chromatin
S	879	-3.96241	TGGT1_262390	TLD protein	-2.15	nucleus - chromatin
S	254	-4.93343	TGGT1_262390	TLD protein	-2.15	nucleus - chromatin
S	61	-4.31564	TGGT1_260670	putative centrin	-4.46	nucleus - chromatin
S	48	-4.05885	TGGT1_259260	membrane protein FtsH1	-4.16	apicoplast
S	159	-3.14279	TGGT1_259200B	Na+/H+ exchanger NHE1	-1.46	N/A
S	160	-3.62925	TGGT1_259200B	Na+/H+ exchanger NHE1	-1.46	N/A
S	516	-3.70183	TGGT1_258740	putative eukaryotic initiation factor-2A	-1.21	nucleus - non-chromatin
S	1749	-3.57866	TGGT1_258540	phosphoglycerate mutase family protein	-4.95	nucleus - chromatin
S	28	-4.10098	TGGT1_258470	IMC24	2.12	IMC
S	1890	-3.41392	TGGT1_258420	hypothetical protein	0.15	N/A
S	548	-3.85109	TGGT1_258180	hypothetical protein	0.33	ER
S	98	-4.16194	TGGT1_258170	hypothetical protein	0.72	cytosol
T	90	-6.45594	TGGT1_258170	hypothetical protein	0.72	cytosol
T	1084	-3.9186	TGGT1_257430	hypothetical protein	-0.92	apical 1
S	1016	-5.93448	TGGT1_257430	hypothetical protein	-0.92	apical 1
S	852	-5.16056	TGGT1_254940	MIF4G domain-containing protein	-2.13	nucleus - chromatin
T	475	-3.36178	TGGT1_254480	WD domain, G-beta repeat-containing protein	0.32	cytosol
S	474	-3.59155	TGGT1_254480	WD domain, G-beta repeat-containing protein	0.32	cytosol
S	1186	-3.19207	TGGT1_254370	guanylyl cyclase	-3.56	PM - integral
S	1192	-3.1975	TGGT1_254370	guanylyl cyclase	-3.56	PM - integral
S	13	-4.07131	TGGT1_254210	RNA recognition motif-containing protein	-2.09	nucleus - non-chromatin
S	154	-5.3972	TGGT1_253700	transporter, major facilitator family protein	-1.76	PM - integral
S	548	-3.20938	TGGT1_253490	hypothetical protein	-2.75	N/A
S	42	-3.57499	TGGT1_253090	DEAD/DEAH box helicase domain-containing protein	-5.32	nucleus - non-chromatin
S	175	-2.90797	TGGT1_252500	polo kinase	0.34	rhoptries 1
T	1840	-5.55214	TGGT1_251450	hypothetical protein	-2.14	N/A
T	1834	-5.96794	TGGT1_251450	hypothetical protein	-2.14	N/A
S	94	-4.11164	TGGT1_250060	DNA-directed RNA polymerase I RPA12	-3.75	nucleus - non-chromatin
S	694	-3.16641	TGGT1_248800	hypothetical protein	-2.18	nucleus - non-chromatin
S	873	-6.84503	TGGT1_247450	hypothetical protein	-3.03	nucleus - non-chromatin
S	382	-5.21843	TGGT1_247450	hypothetical protein	-3.03	nucleus - non-chromatin
S	872	-5.59431	TGGT1_247450	hypothetical protein	-3.03	nucleus - non-chromatin
S	308	-4.27897	TGGT1_246090	hypothetical protein	-0.05	nucleus - chromatin
S	2412	-3.32419	TGGT1_245720	SWI2/SNF2-containing protein	-0.25	nucleus - chromatin
S	989	-6.15171	TGGT1_244880	DNA-directed RNA polymerase I RPA1	-4.35	nucleus - non-chromatin
S	1645	-3.45291	TGGT1_244700	NAD(+)/NADH kinase domain-containing protein	-1.33	nucleus - chromatin
S	1646	-3.64137	TGGT1_244700	NAD(+)/NADH kinase domain-containing protein	-1.33	nucleus - chromatin
S	707	-6.05991	TGGT1_242810	hypothetical protein	-0.77	N/A
S	223	-3.7303	TGGT1_241830	peptidyl-prolyl cis-trans isomerase	-0.71	N/A
S	54	-5.0699	TGGT1_239540	LEM3 (ligand-effect modulator 3) family / CDC50 family protein	-2.67	PM - integral
S	1594	-2.29301	TGGT1_239410	hypothetical protein	-3.68	nucleus - chromatin
S	974	-4.29636	TGGT1_238950	putative fatty acyl-CoA desaturase	-3.7	ER
S	977	-4.83366	TGGT1_238950	putative fatty acyl-CoA desaturase	-3.7	ER
S	1083	-3.19781	TGGT1_238400	endonuclease/exonuclease/phosphatase domain-containing protein	-3.7	nucleus - chromatin
S	30	-5.47349	TGGT1_237820	ISP2	-2.04	IMC
S	974	-3.21731	TGGT1_237290	hypothetical protein	-0.53	nucleus - chromatin
S	971	-3.46497	TGGT1_237290	hypothetical protein	-0.53	nucleus - chromatin
S	972	-3.62692	TGGT1_237290	hypothetical protein	-0.53	nucleus - chromatin
S	301	-3.91071	TGGT1_237140	putative ethylene inducible protein	0.59	cytosol
T	497	-5.33378	TGGT1_236560	hypothetical protein	-0.4	nucleus - chromatin
S	513	-2.70686	TGGT1_235930	domain K- type RNA binding proteins family protein	-4.28	nucleus - non-chromatin
S	898	-3.25612	TGGT1_235420	hypothetical protein	-4.8	nucleus - chromatin
S	424	-2.78099	TGGT1_234900	PHD-finger domain-containing protein	-4.45	nucleus - chromatin
S	304	-6.4944	TGGT1_234610	WD-40 repeat protein	-5.27	nucleolus
S	931	-3.7762	TGGT1_234270	Apical Complex protein	-0.44	apical 2
S	927	-4.39769	TGGT1_234270	Apical Complex protein	-0.44	apical 2
S	584	-4.63221	TGGT1_234230	hypothetical protein	-3.19	nucleus - chromatin
S	578	-5.27055	TGGT1_234230	hypothetical protein	-3.19	nucleus - chromatin
S	1199	-3.6867	TGGT1_233220	hypothetical protein	0.93	PM - integral
S	878	-3.27976	TGGT1_232800	hypothetical protein	-1.98	nucleus - chromatin
T	879	-3.67084	TGGT1_232800	hypothetical protein	-1.98	nucleus - chromatin
S	880	-3.74496	TGGT1_232800	hypothetical protein	-1.98	nucleus - chromatin
S	275	-6.27875	TGGT1_232780	hypothetical protein	-1.88	dense granules
S	68	-3.25976	TGGT1_232730	acyl-CoA:diacylglycerol acyltransferase 1-related enzyme	-0.76	ER
S	807	-6.4957	TGGT1_232310	endonuclease/exonuclease/phosphatase family protein	-0.61	nucleus - non-chromatin
S	335	-4.87979	TGGT1_231010	general transcription factor IIE polypeptide 1 GTF2E1	-3.5	nucleus - non-chromatin
S	334	-5.16167	TGGT1_231010	general transcription factor IIE polypeptide 1 GTF2E1	-3.5	nucleus - non-chromatin
S	703	-4.27576	TGGT1_230940	hypothetical protein	-4.92	nucleus - chromatin
S	221	-4.71718	TGGT1_230940	hypothetical protein	-4.92	nucleus - chromatin
S	3595	-4.26809	TGGT1_230000	hypothetical protein	-5.29	nucleus - chromatin
S	893	-3.1212	TGGT1_229790	hypothetical protein	-4.8	nucleus - chromatin
S	57	-3.83887	TGGT1_229010	rhoptry neck protein RON4	-0.93	rhoptries 1
S	849	-5.42745	TGGT1_228750	calcium dependent protein kinase CDPK7	-4.13	nucleus - chromatin
S	850	-5.62091	TGGT1_228750	calcium dependent protein kinase CDPK7	-4.13	nucleus - chromatin
S	1982	-3.8055	TGGT1_227820	hypothetical protein	-5.01	Golgi
S	29	-2.87995	TGGT1_227660	putative DNA methyltransferase 2	-1.48	nucleus - chromatin
S	2650	-3.29597	TGGT1_227610	hypothetical protein	-3.55	nucleus - chromatin
S	3412	-5.42971	TGGT1_227610	hypothetical protein	-3.55	nucleus - chromatin
S	1100	-3.76394	TGGT1_226890	hypothetical protein	-4.39	nucleus - non-chromatin
T	365	-3.36095	TGGT1_226680	hypothetical protein	-0.24	nucleus - chromatin
S	43	-2.05789	TGGT1_226020	transporter, major facilitator family protein	-3.53	micronemes
S	305	-2.46629	TGGT1_225690	AC7	-0.02	apical 1
S	57	-3.25993	TGGT1_224530	IMC5	0.31	IMC
S	1248	-4.51968	TGGT1_224480	putative cell-cycle-associated protein kinase CLK	-1.32	nucleus - non-chromatin
S	2688	-3.87005	TGGT1_224270	hypothetical protein	-3.75	nucleus - chromatin
S	490	-4.14169	TGGT1_223790	hypothetical protein	0	cytosol
S	50	-4.19657	TGGT1_221660	DEAD/DEAH box helicase domain-containing protein	-4.4	nucleus - non-chromatin
S	760	-3.4183	TGGT1_221630	hypothetical protein	-1.97	nucleus - chromatin
S	278	-3.8702	TGGT1_220900	putative IMC protein	-3.42	IMC
S	29	-6.26862	TGGT1_220900	putative IMC protein	-3.42	IMC
S	186	-3.73239	TGGT1_220500	UBX domain-containing protein	-0.44	cytosol
S	182	-3.93934	TGGT1_220500	UBX domain-containing protein	-0.44	cytosol
T	275	-3.31695	TGGT1_218960	AP2 domain transcription factor AP2XII-1	-3.73	nucleus - chromatin
S	1346	-6.27202	TGGT1_218070	hypothetical protein	-5.02	nucleus - non-chromatin
S	279	-4.31309	TGGT1_217540	RNA recognition motif-containing protein	1.98	nucleus - non-chromatin
S	59	-5.38881	TGGT1_217440	HCNGP family protein	-1.55	nucleolus
T	3624	-4.90682	TGGT1_216620	EF hand domain-containing protein	-1.93	PM - integral
S	1570	-3.79961	TGGT1_215950	hypothetical protein	-3.83	nucleus - chromatin
S	2023	-5.14345	TGGT1_214990	hypothetical protein	-1.09	nucleus - chromatin
S	427	-4.68581	TGGT1_214880	AC4	0.01	apical 1
S	639	-3.89446	TGGT1_214140	hypothetical protein	-1.87	nucleus - chromatin
S	139	-3.92496	TGGT1_213950	hypothetical protein	-3.91	N/A
S	546	-4.20193	TGGT1_213392	actin-binding repeat	-5.02	nucleus - chromatin
S	2231	-5.24312	TGGT1_213392	actin-binding repeat	-5.02	nucleus - chromatin
S	992	-4.41425	TGGT1_213040	hypothetical protein	-4.77	nucleus - chromatin
S	186	-3.81054	TGGT1_212800	hypothetical protein	-4.6	N/A
S	94	-4.4559	TGGT1_209070	hypothetical protein	-2.84	N/A
S	587	-4.34986	TGGT1_209050	Tyrosine kinase-like (TKL) protein	-0.62	N/A
S	73	-3.33477	TGGT1_208990	hypothetical protein	-4.33	N/A
S	20	-5.82996	TGGT1_208590	putative vacuolar ATP synthase subunit 54kD	-4.78	nucleus - chromatin
S	1582	-5.77193	TGGT1_208400B	hypothetical protein	-1.52
S	1106	-4.45801	TGGT1_208370	putative myosin	1.79	IMC
S	442	-3.09293	TGGT1_208340	Apical Complex protein	-0.81	apical 2
S	482	-3.29199	TGGT1_208340	Apical Complex protein	-0.81	apical 2
S	158	-3.34977	TGGT1_207370	hypothetical protein	-3.89	nucleus - chromatin
T	2096	-3.85517	TGGT1_206450	putative autophagy-related cysteine peptidase atg4	-0.71	nucleus - chromatin
S	2092	-3.92352	TGGT1_206450	putative autophagy-related cysteine peptidase atg4	-0.71	nucleus - chromatin
T	570	-3.64423	TGGT1_206380	hypothetical protein	-1.33	nucleus - chromatin
S	572	-3.65665	TGGT1_206380	hypothetical protein	-1.33	nucleus - chromatin
S	569	-3.67338	TGGT1_206380	hypothetical protein	-1.33	nucleus - chromatin
S	17	-5.81577	TGGT1_206320	hypothetical protein	-0.84	ER
S	750	-4.40487	TGGT1_205680	hypothetical protein	1.77	micronemes
S	354	-3.89874	TGGT1_205650	AP2 domain transcription factor AP2VIIa-3	-2.5	N/A
S	566	-3.52514	TGGT1_205500	hypothetical protein	-4.61	nucleolus
T	20	-2.4198	TGGT1_205320	hypothetical protein	0.85	cytosol
S	9	-6.47175	TGGT1_205040	PGAP1 family protein	-2.04	ER
S	416	-4.50911	TGGT1_204120	hypothetical protein	-3.91	nucleus - non-chromatin
S	140	-5.06086	TGGT1_204020	ribosomal protein RPL8	-4.99	60S ribosome
S	319	-3.52087	TGGT1_203910	TBC domain-containing protein	0.53	nucleus - chromatin
S	402	-4.37816	TGGT1_203820	hypothetical protein	1.39	nucleus - chromatin
S	65	-5.27426	TGGT1_203780	hypothetical protein	-3.38	nucleus - chromatin
S	22	-5.269	TGGT1_203280	hypothetical protein	-4.17	N/A
T	81	-4.07727	TGGT1_202620	hypothetical protein	0.94	dense granules
S	799	-3.92486	TGGT1_201400	Sin3-associated polypeptide SAP18	-1.52	nucleus - non-chromatin
