## Supplemental table 4 for "The PP1 phosphatase exhibits pleiotropic roles controlling both the tachyzoite cell cycle and amylopectin-steady state levels in *Toxoplasma gondii*"

### Sheet: Feuil1
1_NoAux	2_NoAux	4_NoAux	7_Aux	8_Aux	10_Aux	C: Student's T-test Significant Aux_NoAux	C: Student's T-test significant	N: MS/MS count	N: Student's T-test p-value Aux_NoAux	N: Student's T-test q-value Aux_NoAux	N: Student's T-test Difference Aux_NoAux	N: Student's T-test Test statistic Aux_NoAux	T: Protein IDs	T: Majority protein IDs	T: Protein names	T: Gene names	T: id	T: Fasta headers
NaN	NaN	NaN	26.644	26.5284	26.2725	+	Aux_NoAux	19	0.000104517	0	3.77363	3.0298	S7UEE2	S7UEE2			3647	TGGT1_243390
26.0175	26.1226	25.4845	NaN	NaN	NaN	+	Aux_NoAux	5	0.00653111	0	-3.07791	-1.93301	S7UFK0	S7UFK0			3657	TGGT1_300030
24.3318	25.077	24.7552	NaN	NaN	NaN	+	Aux_NoAux	12	0.00935916	0.0131429	-2.71159	-1.71855	S7UJL1	S7UJL1			3829	TGGT1_208550
26.3523	28.6936	28.819	27.3487	NaN	NaN	+	Aux_NoAux	24	0.101556	0.0465	-3.80886	-1.36117	S7URS8	S7URS8			4208	TGGT1_242820
24.9743	24.9658	24.8013	NaN	NaN	NaN	+	Aux_NoAux	14	0.00105477	0.0184	-2.26416	-1.78752	S7UZM5	S7UZM5			4598	TGGT1_255880
24.9537	24.956	24.9424	NaN	NaN	NaN	+	Aux_NoAux	10	0.00157362	0.0153333	-2.32457	-1.7825	S7W569	S7W569			5279	TGGT1_224600
24.8761	25.6789	25.7953	NaN	NaN	NaN	+	Aux_NoAux	9	0.00039999	0	-3.83977	-2.84055	S7W613	S7W613			5313	TGGT1_236140
25.468	25.916	26.0123	NaN	NaN	NaN	+	Aux_NoAux	15	0.000963695	0	-3.10319	-2.2869	S7W925	S7W925			5408	TGGT1_249200
